# Nodule-specific Cu^+^-chaperone NCC1 is required for symbiotic nitrogen fixation in *Medicago truncatula* root nodules

**DOI:** 10.1101/2023.03.05.531139

**Authors:** Cristina Navarro-Gómez, Javier León-Mediavilla, Hendrik Küpper, Mario Rodríguez-Simón, Alba Paganelli-López, Jiangqi Wen, Stefan Burén, Kirankumar S. Mysore, Syed Nadeem Hussain Bokhari, Juan Imperial, Viviana Escudero, Manuel González-Guerrero

## Abstract

Cu^+^-chaperones are a diverse group of proteins that allocate Cu^+^ ions to specific copper-proteins, creating different copper pools targeted to specific physiological processes. Symbiotic nitrogen fixation carried out in legume root nodules indirectly requires relatively large amounts of copper e.g. for energy delivery via respiration, for which targeted copper deliver systems would be required. MtNCC1 is a nodule-specific Cu^+^-chaperone encoded in the *Medicago truncatula* genome, with a N-terminus Atx1-like domain that can bind Cu^+^ with picomolar affinities. This gene is expressed primarily from the late infection zone to the early fixation zone, and is located in the cytosol, associated to plasma and symbiosome membranes, and within nuclei. Consistent with its key role in nitrogen fixation, *ncc1* mutants have a severe reduction of nitrogenase activity, and a 50% reduction in copper-dependent cytochrome *c* oxidase activity. A subset of the copper-proteome is also affected in the mutant nodules. Many of these proteins can be pulled-down when using a Cu^+^-loaded N-terminal MtNCC1 moiety as a bait, indicating a role in nodule copper homeostasis and in copper-dependent physiological processes. Overall, these data suggest a pleiotropic role of MtNCC1 in copper delivery for symbiotic nitrogen fixation.
