## Supplementary material for "Nodule-specific Cu^+^-chaperone NCC1 is required for symbiotic nitrogen fixation in *Medicago truncatula* root nodules": Table S4

### Sheet: Hoja1
Table S4. Proteins found both in pull-down assay and in Fractions 1 or 2 of the metalloproteomic analyses
Uniprot Accession	Description
A0A072TF84	Annexin OS=Medicago truncatula OX=3880 GN=25480792 PE=3 SV=1
A0A072VT43	Translation elongation factor EF-2 subunit OS=Medicago truncatula OX=3880 GN=25483153 PE=3 SV=1
G7IH13	Translation elongation factor EF-2 subunit OS=Medicago truncatula OX=3880 GN=11406801 PE=3 SV=1
G7JZK0	Asparagine synthetase [glutamine-hydrolyzing] OS=Medicago truncatula OX=3880 GN=11426313 PE=4 SV=1
G7IH71	Phosphoenolpyruvate carboxylase OS=Medicago truncatula OX=3880 GN=11407264 PE=3 SV=1
G7KXT9	Heat shock cognate 70 kDa protein OS=Medicago truncatula OX=3880 GN=11443341 PE=3 SV=1
Q2HT97	Heat shock cognate 70 kDa protein OS=Medicago truncatula OX=3880 GN=11423681 PE=3 SV=1
A0A072V8Q4	S-adenosylmethionine synthase OS=Medicago truncatula OX=3880 GN=25486640 PE=3 SV=1
A0A072VA82	Eukaryotic translation initiation factor 2c, putative OS=Medicago truncatula OX=3880 GN=25489582 PE=3 SV=1
A0A072UM13	Heat shock cognate 70 kDa protein OS=Medicago truncatula OX=3880 GN=25492496 PE=3 SV=1
A0A072VE66	NADH glutamate synthase OS=Medicago truncatula OX=3880 GN=25482265 PE=3 SV=1
A0A072VKP7	ATPase, AAA-type, CDC48 protein OS=Medicago truncatula OX=3880 GN=25483983 PE=4 SV=1
A0A072TV12	Heat shock cognate 70 kDa-like protein OS=Medicago truncatula OX=3880 GN=25502238 PE=3 SV=1
G7K2Y8	Eukaryotic translation initiation factor 2c, putative OS=Medicago truncatula OX=3880 GN=MTR_5g087870 PE=3 SV=1
A0A072TUS4	Heat shock 70 kDa protein OS=Medicago truncatula OX=3880 GN=25502230 PE=3 SV=1
G7JQ29	S-adenosylmethionine synthase OS=Medicago truncatula OX=3880 GN=11444997 PE=2 SV=2
G7ITG5	Pathogenesis-like protein OS=Medicago truncatula OX=3880 GN=11405275 PE=2 SV=2
G7K4R2	Heat shock protein 81-2 OS=Medicago truncatula OX=3880 GN=11423533 PE=3 SV=1
Q1SL16	Elongation factor 1, gamma chain; Glutathione S-transferase, C-terminal; Thioredoxin-like fold OS=Medicago truncatula OX=3880 GN=11419764 PE=2 SV=1
G7JRA0	Tubulin beta chain OS=Medicago truncatula OX=3880 GN=11437601 PE=3 SV=1
A0A072TLC8	Carboxypeptidase OS=Medicago truncatula OX=3880 GN=25479425 PE=3 SV=1
A0A072USS0	Tubulin beta chain OS=Medicago truncatula OX=3880 GN=25491473 PE=3 SV=1
G7JCT4	Putative tripeptidyl-peptidase II OS=Medicago truncatula OX=3880 GN=11410429 PE=3 SV=1
G7JRA2	Tubulin beta chain OS=Medicago truncatula OX=3880 GN=11439086 PE=2 SV=1
B7FMR1	Elongation factor 1-beta OS=Medicago truncatula OX=3880 GN=11424559 PE=2 SV=1
Q2HSC5	Pathogen-related protein, related OS=Medicago truncatula OX=3880 GN=11409295 PE=2 SV=1
G7J9B8	Glutamine synthetase OS=Medicago truncatula OX=3880 GN=11406645 PE=3 SV=1
G7IU25	Phosphoenolpyruvate carboxylase OS=Medicago truncatula OX=3880 GN=11413239 PE=3 SV=1
A0A072TTY6	Acyl-coenzyme A oxidase OS=Medicago truncatula OX=3880 GN=25501936 PE=3 SV=1
G7IDU4	Protein disulfide-isomerase OS=Medicago truncatula OX=3880 GN=11412950 PE=3 SV=2
G7ITZ5	Aconitate hydratase OS=Medicago truncatula OX=3880 GN=11416041 PE=3 SV=1
G7LDD8	Tubulin beta chain OS=Medicago truncatula OX=3880 GN=11415767 PE=3 SV=1
G7LIN7	Tubulin alpha chain OS=Medicago truncatula OX=3880 GN=11408319 PE=3 SV=1
Q84RD9	Adenosylhomocysteinase OS=Medicago truncatula OX=3880 GN=AHC1 PE=3 SV=1
A2Q2V1	ATP citrate synthase OS=Medicago truncatula OX=3880 GN=11413900 PE=4 SV=1
A2Q5W0	Tubulin alpha chain OS=Medicago truncatula OX=3880 GN=aTUB PE=3 SV=1
G7IF74	Putative universal stress protein A OS=Medicago truncatula OX=3880 GN=11413895 PE=2 SV=1
G7JHJ7	Putative purine-rich element binding protein family OS=Medicago truncatula OX=3880 GN=11443938 PE=3 SV=1
G7KRI7	Isopentenyl-diphosphate Delta-isomerase OS=Medicago truncatula OX=3880 GN=11415814 PE=3 SV=1
G7L6I7	Early nodulin ENOD18 OS=Medicago truncatula OX=3880 GN=11410639 PE=4 SV=1
Q2HVX1	Embryo-specific 3 OS=Medicago truncatula OX=3880 GN=25487949 PE=4 SV=1
A0A072URM9	V-ATPase 69 kDa subunit OS=Medicago truncatula OX=3880 GN=25491171 PE=3 SV=1
A0A072VBW0	General regulatory factor 2 OS=Medicago truncatula OX=3880 GN=25487782 PE=3 SV=1
A2Q5W6	Glycosyltransferase OS=Medicago truncatula OX=3880 GN=11442553 PE=3 SV=1
G7IMW8	Importin subunit alpha OS=Medicago truncatula OX=3880 GN=11410244 PE=3 SV=2
G7IQ96	HSPA4 nucleotide-binding domain protein OS=Medicago truncatula OX=3880 GN=MTR_2g040220 PE=4 SV=1
G7J486	Elongation factor Tu OS=Medicago truncatula OX=3880 GN=11412641 PE=3 SV=1
G7JAR7	Serine hydroxymethyltransferase OS=Medicago truncatula OX=3880 GN=11442479 PE=3 SV=1
G7JGP9	Cytosol aminopeptidase family protein OS=Medicago truncatula OX=3880 GN=11439557 PE=3 SV=1
G7JTY4	LL-diaminopimelate aminotransferase OS=Medicago truncatula OX=3880 GN=11416415 PE=3 SV=1
G7KBP7	Pyridoxal kinase OS=Medicago truncatula OX=3880 GN=11430124 PE=3 SV=1
G7KFV7	Isocitrate dehydrogenase [NADP] OS=Medicago truncatula OX=3880 GN=11425956 PE=3 SV=1
Q1SKX2	70 kDa heat shock protein OS=Medicago truncatula OX=3880 GN=11433850 PE=3 SV=1
Q84RD8	Adenosylhomocysteinase OS=Medicago truncatula OX=3880 GN=AHC2 PE=3 SV=1
A0A072TFS9	ATP synthase subunit alpha, mitochondrial OS=Medicago truncatula OX=3880 GN=MTR_0212s0040 PE=3 SV=1
A0A072UQA3	26S proteasome regulatory particle triple-A ATPase protein OS=Medicago truncatula OX=3880 GN=25493284 PE=3 SV=1
A0A072UUK4	Protein transporter Sec31 OS=Medicago truncatula OX=3880 GN=25492007 PE=3 SV=1
A0A072V371	Subtilisin-like serine protease OS=Medicago truncatula OX=3880 GN=25489941 PE=3 SV=1
A0A072VLF0	60S acidic ribosomal protein OS=Medicago truncatula OX=3880 GN=25487532 PE=3 SV=1
B7FK44	Eukaryotic translation initiation factor 3 subunit F OS=Medicago truncatula OX=3880 GN=11408201 PE=2 SV=1
G7I5U3	Peptide N-acetyl-beta-D-glucosaminyl asparaginase amidase A OS=Medicago truncatula OX=3880 GN=11419220 PE=4 SV=2
G7IL92	Putative histidine decarboxylase OS=Medicago truncatula OX=3880 GN=11423584 PE=3 SV=1
G7IT85	Phosphoglycerate kinase OS=Medicago truncatula OX=3880 GN=11421966 PE=3 SV=1
G7JK09	Polyadenylate-binding protein OS=Medicago truncatula OX=3880 GN=11445084 PE=3 SV=1
G7KH66	Protein disulfide-isomerase OS=Medicago truncatula OX=3880 GN=11434558 PE=3 SV=1
G7KVS0	Oxoglutarate dehydrogenase (succinyl-transferring) OS=Medicago truncatula OX=3880 GN=11443322 PE=3 SV=2
G7KW31	ENTH/VHS/GAT family protein OS=Medicago truncatula OX=3880 GN=11432555 PE=3 SV=1
G7LEP9	Pyruvate dehydrogenase E1 component subunit alpha OS=Medicago truncatula OX=3880 GN=11416624 PE=4 SV=1
G7LIX7	Lipoxygenase OS=Medicago truncatula OX=3880 GN=11429452 PE=3 SV=2
A0A072TUR1	6-phosphogluconate dehydrogenase, decarboxylating OS=Medicago truncatula OX=3880 GN=25502143 PE=3 SV=1
A0A072TX38	UDP-arabinopyranose mutase OS=Medicago truncatula OX=3880 GN=25497598 PE=3 SV=1
A0A072TX81	6-phosphogluconate dehydrogenase, decarboxylating OS=Medicago truncatula OX=3880 GN=25497623 PE=3 SV=1
A0A072UG88	Aspartate aminotransferase OS=Medicago truncatula OX=3880 GN=25491374 PE=3 SV=1
A0A072UTX7	Patellin-like protein OS=Medicago truncatula OX=3880 GN=25491806 PE=3 SV=1
A0A072V2Y4	Putative monodehydroascorbate reductase (NADH) OS=Medicago truncatula OX=3880 GN=25490237 PE=4 SV=1
A0A072V3N8	T-complex protein 1 subunit delta OS=Medicago truncatula OX=3880 GN=25490054 PE=3 SV=1
A0A072V9Z9	Proliferation-associated 2G4-like protein OS=Medicago truncatula OX=3880 GN=25487269 PE=3 SV=1
B7FKJ0	Eukaryotic translation initiation factor 2 alpha OS=Medicago truncatula OX=3880 GN=11410362 PE=2 SV=1
B7FLF5	Alanine-glyoxylate aminotransferase-like protein OS=Medicago truncatula OX=3880 GN=11442560 PE=2 SV=1
G7I9F7	Importin subunit alpha OS=Medicago truncatula OX=3880 GN=11440778 PE=3 SV=1
G7IAZ2	2-isopropylmalate synthase OS=Medicago truncatula OX=3880 GN=11445801 PE=3 SV=1
G7IPG7	Putative glycosyl transferase, family 8, nucleotide-diphospho-sugar transferase OS=Medicago truncatula OX=3880 GN=11421594 PE=3 SV=2
G7IRR6	Protein disulfide-isomerase OS=Medicago truncatula OX=3880 GN=11414757 PE=3 SV=1
G7J2R6	Ribonuclease OS=Medicago truncatula OX=3880 GN=11434089 PE=4 SV=1
G7JBC0	Protein transport protein SEC23 OS=Medicago truncatula OX=3880 GN=11432736 PE=3 SV=1
G7KSB5	Pyruvate decarboxylase OS=Medicago truncatula OX=3880 GN=11415692 PE=3 SV=1
G7KYC6	Eukaryotic peptide chain release factor subunit 1-3 OS=Medicago truncatula OX=3880 GN=11427620 PE=2 SV=1
G7L8T3	Guanosine nucleotide diphosphate dissociation inhibitor OS=Medicago truncatula OX=3880 GN=11422618 PE=2 SV=1
G7L9M1	Damaged DNA-binding protein 1A OS=Medicago truncatula OX=3880 GN=11435521 PE=4 SV=2
G7LE61	Eukaryotic translation initiation factor 3 subunit G OS=Medicago truncatula OX=3880 GN=11407595 PE=3 SV=1
G7LID2	Cysteine proteinase inhibitor OS=Medicago truncatula OX=3880 GN=11431251 PE=3 SV=1
Q8LKW4	Calmodulin-like protein 5 OS=Medicago truncatula OX=3880 GN=11421742 PE=2 SV=1
A0A072TM16	Nuclear RNA-binding-like protein OS=Medicago truncatula OX=3880 GN=25500060 PE=4 SV=1
A0A072TQR0	Putative nucleotide-binding alpha-beta plait domain-containing protein OS=Medicago truncatula OX=3880 GN=25502531 PE=4 SV=1
A0A072U1I8	Glutamate dehydrogenase OS=Medicago truncatula OX=3880 GN=MTR_7g085630 PE=3 SV=1
A0A072U1Y7	Acyl-CoA dehydrogenase OS=Medicago truncatula OX=3880 GN=25498770 PE=3 SV=1
A0A072UGG8	Heat shock 70 kDa protein OS=Medicago truncatula OX=3880 GN=25491393 PE=4 SV=1
A0A072UKP4	NADH-ubiquinone oxidoreductase, putative OS=Medicago truncatula OX=3880 GN=25496515 PE=3 SV=1
A0A072UU18	Eukaryotic aspartyl protease family protein OS=Medicago truncatula OX=3880 GN=25488487 PE=4 SV=1
A0A072VAH5	Ubiquitin-conjugating enzyme OS=Medicago truncatula OX=3880 GN=25487247 PE=3 SV=1
A0A072VN06	Putative immunoglobulin E-set, protein-tyrosine phosphatase, phosphoglucan phosphatase DSP4 OS=Medicago truncatula OX=3880 GN=25484855 PE=4 SV=1
A7KHA7	Nodule Cysteine-Rich (NCR) secreted peptide OS=Medicago truncatula OX=3880 GN=MTR_7g029760 PE=2 SV=1
B7FJJ4	Pyruvate dehydrogenase E1 component subunit beta OS=Medicago truncatula OX=3880 GN=11442185 PE=2 SV=1
G7I885	Aspartate--tRNA ligase OS=Medicago truncatula OX=3880 GN=11427296 PE=3 SV=1
G7IA59	DEAD-box ATP-dependent RNA helicase-like protein OS=Medicago truncatula OX=3880 GN=11434133 PE=4 SV=1
G7IH11	Galactose oxidase/kelch repeat protein OS=Medicago truncatula OX=3880 GN=11406190 PE=4 SV=1
G7ILW0	Serine hydroxymethyltransferase OS=Medicago truncatula OX=3880 GN=11445860 PE=1 SV=1
G7IPS8	T-complex protein 1 subunit gamma OS=Medicago truncatula OX=3880 GN=11446804 PE=3 SV=2
G7IRG3	Eukaryotic translation initiation factor 3 subunit I OS=Medicago truncatula OX=3880 GN=11422623 PE=3 SV=2
G7J2W0	26S proteasome non-ATPase regulatory subunit-like protein OS=Medicago truncatula OX=3880 GN=MTR_3g109300 PE=3 SV=1
G7J4F1	Gamma-glutamyltranspeptidase OS=Medicago truncatula OX=3880 GN=11414027 PE=4 SV=2
G7J914	Caffeic acid O-methyltransferase OS=Medicago truncatula OX=3880 GN=11421675 PE=3 SV=1
G7JJA2	Fungal proteinase A, aspartic proteinase superfamily protein OS=Medicago truncatula OX=3880 GN=11427124 PE=3 SV=1
G7JM81	Nodule Cysteine-Rich (NCR) secreted peptide OS=Medicago truncatula OX=3880 GN=MTR_4g057120 PE=2 SV=1
G7JMM6	26S proteasome non-ATPase regulatory subunit 6 OS=Medicago truncatula OX=3880 GN=11426380 PE=4 SV=1
G7JNN9	O-acetylserine (Thiol) lyase OS=Medicago truncatula OX=3880 GN=MTR_4g087520 PE=4 SV=2
G7JQH4	Nodule Cysteine-Rich (NCR) secreted peptide OS=Medicago truncatula OX=3880 GN=11413600 PE=4 SV=1
G7K3S8	Proteasome subunit beta OS=Medicago truncatula OX=3880 GN=11443159 PE=3 SV=1
G7K5Z4	Serine hydroxymethyltransferase OS=Medicago truncatula OX=3880 GN=11429401 PE=3 SV=1
G7KGF6	Putative oligopeptidase A OS=Medicago truncatula OX=3880 GN=11405457 PE=3 SV=2
G7KPG2	Glutaredoxin-dependent peroxiredoxin OS=Medicago truncatula OX=3880 GN=11436781 PE=2 SV=1
G7KTL4	Adenylosuccinate synthetase, chloroplastic OS=Medicago truncatula OX=3880 GN=11440429 PE=3 SV=1
G7KXF8	Ras GTPase-activating binding-like protein OS=Medicago truncatula OX=3880 GN=11446469 PE=4 SV=1
G7KXR2	Transaldolase OS=Medicago truncatula OX=3880 GN=11406940 PE=3 SV=1
G7LE92	1-aminocyclopropane-1-carboxylate deaminase, putative OS=Medicago truncatula OX=3880 GN=11412403 PE=3 SV=1
G7LGQ4	Putative Acid phosphatase OS=Medicago truncatula OX=3880 GN=11431124 PE=2 SV=1
G7LIV6	Biotin carboxylase OS=Medicago truncatula OX=3880 GN=11442175 PE=2 SV=2
G7ZUV5	Thioredoxin-dependent peroxiredoxin OS=Medicago truncatula OX=3880 GN=25499456 PE=4 SV=1
G7ZWE0	Eukaryotic translation initiation factor 3 subunit L OS=Medicago truncatula OX=3880 GN=25490098 PE=3 SV=1
I3SRI9	DNA-directed RNA polymerase I, II OS=Medicago truncatula OX=3880 GN=25483690 PE=2 SV=1
Q2HT45	Uncharacterized protein OS=Medicago truncatula OX=3880 GN=11406417 PE=4 SV=1
Q2HTG9	Pyrophosphate--fructose 6-phosphate 1-phosphotransferase subunit beta OS=Medicago truncatula OX=3880 GN=11445901 PE=3 SV=1
Q84UC1	Glutamine synthetase OS=Medicago truncatula OX=3880 GN=GS2 PE=2 SV=1
